# Engineered orthogonal translation systems from metagenomic libraries expand the genetic code

**DOI:** 10.1101/2025.10.30.685624

**Authors:** Kosuke Seki, Michael T. A. Nguyen, Petar I. Penev, Jillian F. Banfield, Farren J. Isaacs, Michael C. Jewett

**Author notes:** Department of Bioengineering and Therapeutic Sciences, University of California, San Francisco; San Francisco, CA 94143, USA.

## Abstract

Genetic code expansion with non-canonical amino acids (ncAAs) opens new opportunities for the function and design of proteins by broadening their chemical repertoire. Unfortunately, ncAA incorporation is limited both by a small collection of orthogonal aminoacyl-tRNA synthetases (aaRSs) and tRNAs and by low-throughput methods to discover them. Here, we report the discovery, characterization, and engineering of a UGA suppressing orthogonal translation system mined from metagenomic data. We developed an integrated computational and experimental pipeline to profile the orthogonality of >200 tRNAs, test >1,250 combinations of aaRS:tRNA pairs, and identify the AP1 TrpRS:tRNA^Trp^_UCA_ as an orthogonal pair that natively encodes tryptophan at the UGA codon. We demonstrate that the AP1 TrpRS:tRNA^Trp^_UCA_ is highly active in cell-free and cellular contexts. We then use *Ochre*, a genomically recoded *Escherichia coli* strain that lacks UAG and UGA codons, to engineer an AP1 TrpRS variant capable of 5-hydroxytryptophan incorporation at an open UGA codon. We anticipate that our strategy of integrating metagenomic bioprospecting with cell-free screening and cell-based engineering will accelerate the discovery and optimization of orthogonal translation systems for genetic code expansion.
