## Supplementary material for "Engineered orthogonal translation systems from metagenomic libraries expand the genetic code": tRNA orthogonality data

### Sheet: Sheet1
Well	Name	Sequence	RFU_TAG	RFU_TAA	RFU_TGA	ID
A1	1-aot2015-HCO70_SRR1761673_Peru_scaffold_1.fa	CCGGCTTTGGGTAACGGTTAGCTCAGCTGACTCTAAATCAGCAAGTCTCAGTTCGACTCTGAGAGCCGGTGCCA	63177	744	5076	tRNACUA-1
A2	2-aot2015-NO11_SRR1761685_USA_scaffold_53.fa	GGGGTGTAACGTAACGGTAGCGTCGGAGATTCTAAACCTCTATGTGAGTGGGTTCGATTCCTACCACCCCTACCA	3884	775	7490	tRNACUA-2
A3	3-aot2015-NO14_SRR1761688_USA_scaffold_60.fa	GCCCTATGGTGTAATGGCTAGCACAGGAGGCTCTAACCCTCTTAGTCTGGGTTCGAATCCTAGTGGGGCTACCA	63735	1708	6338	tRNACUA-3
A4	4-aot2015-NO17_SRR1761691_USA_scaffold_51.fa	TGCCCTATGGTGTAATGGTTAGCACAGGAGGCTCTAACCCTCTTAGTCTGCGTTCGAGTCGTAGTGGGGCTACCA	67476	1953	6749	tRNACUA-4
A5	5-aot2015-NO22_SRR1761696_USA_trim_clean_trim_clean_scaffold_147.fa	TGGGGTATAACGTAATTGGCAGCGTCGCCGGCTCTAACCCGGTATGATTTGTGTGGGTTCGAATCCTACTGCCCCAACCA	32631	1552	6695	tRNACUA-5
A6	6-aot2015-NO23_SRR1761697_USA_trim_clean_trim_clean_scaffold_74.fa	TGCCCTATGGTGTAGTGGTAGCACGAGAGGCTCTAACCCTCTAGGTCCGGGTTCGATTCGGTGGTAGGGCGACCA	55316	3238	7098	tRNACUA-6
A7	7-aot2015-SM02_SRR1761699_Peru_trim_clean_trim_clean_scaffold_10_curated_closed_complete_start-adj_prodigal-single.fa	TCCGGCTTGGAGTAATGGTAGCCCGCCTGACTCTAAATCAGGTCGACTCGGTTCGAATCCGAGAGCCGGTGCCA	68538	985	6416	tRNACUA-7
A8	8-aot2015-SM23_SRR1761705_Peru_trim_clean_trim_clean_scaffold_11.fa	GAGGGGTAGCATAGCGGCAAATGCGCTGGTCTCTAAAACCAGATAAGTGGGATCGACACCCACCCCCTCCCCA	3917	765	6346	tRNACUA-8
A9	10-aot2015-SM39_SRR1761716_Peru_trim_clean_trim_clean_scaffold_14 174.fa	GAGGGATAGCATAGCAGCAAATGCTCCGGTCTCTAAAACCGGTGAAGTGGGGGCAGCACCCACTCCCTCCCCA	3151	678	6205	tRNACUA-9
A10	12-aot2015-SM40_SRR1761717_Peru_trim_clean_trim_clean_scaffold_14 45.fa	GGGGAATAGTTTAATGGCAAAACAGCTGACTCTAAATCAGTAAGTGCGTTGAAGCCGCGATTCTGGGTTCGAATCCCAGTTCCCCCGCCA	64712	748	6680	tRNACUA-10
A11	13-aot2015-SM40_SRR1761717_Peru_trim_clean_trim_clean_scaffold_48.fa	TGCCCTATCGTATATTGACTATTACCTCTGTCTCTAAAACAGAAGAAGTGGGTTTGATTCCTACTAGGGCTACCA	46120	1791	6347	tRNACUA-11
A12	14-baboon_AMB_007_scaffold_42191.fa	GAGGGGTAGCATAACGGCAAATGCGCCGGTCTCTAAAACCGGATAGGTGGGGTCGGCACCCACCCCCTCCGCCA	67744	919	6848	tRNACUA-12
A13	15-baboon_AMB_010_scaffold_110857.fa	TCTCCTATGGTGTAATGGTTAGCACAGAAGACTCTAAATCTTTTAGCCAGGGTTCAAATCCTTGTGGGAGAACCA	2612	758	7404	tRNACUA-13
A14	17-baboon_AMB_018_scaffold_42888.fa	GTCCCGTCGATTAACGGTAAGTCGCCAGTCTCTAAAACTGTTATTCCCTCTGAAGGGGTTATCTGAGTTCGAATCTCAGCGGGACCGCCA	63248	1026	6750	tRNACUA-14
A15	18-baboon_AMB_024_scaffold_80789.fa	TGGGGTGTAGCAGAACTGGTTTCATGCTCTGGTCTCTAAAACCGGGAAATATAAGGGTTCGAGTCCCTTGGCCCCAACCA	62485	680	5958	tRNACUA-15
A16	19-C1--CH_A02_001D1_final 146.fa	TGCCCTATGATGTAATGGTTTAAGCATTCGAAACTCTAACTTTCGCTGACTCAGTTCGAATCTGAGTGGGGCTACCA	36796	667	6555	tRNACUA-16
A17	20-C1--CH_A02_001D1_final 33.fa	TGGGGATTAGTATAGTGGTCAGTACAGGAGTCTCTAAAACTCTTAGGCCGAGTTCGAGTCTCGGATCCCCAACCA	45687	766	6244	tRNACUA-17
A18	24-Cattle_ERR2019359_scaffold_1067472.fa	TGCTCCGTGGACAAGCGGTTAAGTCGGGAATCTCTAAAATTCTAAGACCTAGGTTCGAATCCTAGCGGAGCAACCA	7049	758	6917	tRNACUA-18
A19	25-Cattle_ERR2019363_scaffold_1862390.fa	GCGGCATTGGCAGAGTGGTTTATTGCAGCGGTCTCTAAAACCGTCGACGGGCACGTCCGAAGGTTCGAATCCTTCATGCCGCGCCA	5017	819	7043	tRNACUA-19
A20	26-Cattle_ERR2019363_scaffold_240122.fa	TGCCATGTAGCCAAATGGAAAGGCAGGACTCTCTAAAAGTCCCGATTACTGGTTCGACCCCAGTCATGGCAACCA	3584	754	7084	tRNACUA-20
A21	27-Cattle_ERR2019365_scaffold_547756.fa	CGCCCGATAGTGGAGTGGCCTAACACGACTGACTCTAAATCAGTAGATCCTGGGTTCGAATCCCAGTCGGGTGACCA	11442	739	6637	tRNACUA-21
A22	28-Cattle_ERR2019366_scaffold_1024626.fa	TGCGGTTTCGTATAACGGTCAGTACAGGTGACTCTAAATCACTAAGTCTCAGTTCGACTCTGAGAACCGCTGCCA	64254	1058	6363	tRNACUA-22
A23	31-Cattle_ERR2019366_scaffold_2103698.fa	CCGGTGTAGCGTAAAGGTGAGCGCAAGGGTCTCTAAAACCTTGGGTTTGAGTTCAAGTCTCAACGCCGGTGCCA	60028	676	5272	tRNACUA-23
A24	32-Cattle_ERR2019371_scaffold_1572649.fa	GGCGCGTTAGTCGAGTGGCTAAGACCCCATACTCTAAATATGGTAATCACGGGTTCGAATCCCGTCCGCGTCTCCA	2511	731	6230	tRNACUA-24
B1	34-Cattle_ERR2019372_scaffold_259737 38.fa	TTCCCCATCGCCAAGTGGTAAGGCAACGGGCTCTAACCCCGGTAGCCTAGGTTCGAATCCTAGTGGGGAAACCA	2716	810	7181	tRNACUA-25
B2	35-Cattle_ERR2019372_scaffold_259737 83.fa	TGCCCAGTCGCCAAGCGGGTAAAGGCAACGGTCTCTAACACCGCCATCCTCGGTTCAAATCCGAGCTGGGCAACCA	2534	659	7373	tRNACUA-26
B3	36-Cattle_ERR2019372_scaffold_858714.fa	TACTCCGTCGCCAAGAGGGCTTAAGGCACCGGTCTCTAAAACCGGCATTTCCTCGGTTCGAATCCGAGCGGAGTAACCA	3593	760	6511	tRNACUA-27
B4	37-Cattle_ERR2019373_scaffold_1281151 48.fa	TTCTCCGTCGTCAAGTGGCTCAAGACAGCAGTCTCTAAAACTGCCACTCCTTGGTTCGAATCCAAGCGGAGAAACCA	2701	617	6309	tRNACUA-28
B5	38-Cattle_ERR2019373_scaffold_1281151 78.fa	TGCCCCGTCGTCTAAGTGGCAGGACTGAAGGCTCTAACCCTTCGTACCAAGGTTCGATTCCTTGCGGGGCAACCA	2996	650	5413	tRNACUA-29
B6	39-Cattle_ERR2019373_scaffold_1635329.fa	TGTCCGGTAGTCTAATGGTAAAACAGGCGGCTCTAACCCGCTAATTCTGGGTTCGAATCCTAGGCGGACAACCA	3363	618	5590	tRNACUA-30
B7	40-Cattle_ERR2019374_scaffold_1442139.fa	TGCCCCATAGTGTAAAGGTAAGCACAGCGGTCTCTAAAACCGTAAACCCTCTGAAGGTGCATGTCTGGGTTCGAGTCCCAGTGGGGCTGCCA	62720	992	5460	tRNACUA-31
B8	41-Cattle_ERR2019374_scaffold_1534423.fa	TGTCCTATGGTGTAGTGGTAGCACAGAACTCTCTAAAAGTTCAGGTCCGGGTTCGATTCGATGGTGGGACGACCA	36375	1460	6097	tRNACUA-32
B9	42-Cattle_ERR2019374_scaffold_1659420.fa	CGCCCAGTAGTCGAGCGGTTTAAGACAGCTGACTCTAAATCAGCGGAACGCGGGTTCGAATCCTGCCTGGGTGACCA	16999	718	5959	tRNACUA-33
B10	43-Cattle_ERR2019374_scaffold_1874516 109.fa	TGCCCCGTCGTCTAAGTGGCAGGACTGAAGGCTCTAACCCTTCGTACCAAGGTTCGATTCCTTGCGGGGCAACCA	2895	651	5152	tRNACUA-34
B11	44-Cattle_ERR2019374_scaffold_1874516 77.fa	TTCTCCGTCGTCAAGTGGTCTAAGACAGCAGTCTCTAAAACTGCCATTCCTGCGTTCAAATCGCAGCGGAGAAACCA	2323	781	5749	tRNACUA-35
B12	45-Cattle_ERR2019374_scaffold_52496.fa	TGTCTCATGGTGTAATGGCAGCACAGGAGGCTCTAACCCTCTTGGTCTGGGTTCGAATCCTAGTGGGACTACCA	61674	2440	6185	tRNACUA-36
B13	46-Cattle_ERR2019374_scaffold_986541 43.fa	TGCCGCTTCGTTTAGTTGGCGAGGACAACGGACTCTAACTCCGTCTTACTGGGTTCGATTCCCAGAGCGGCAACCA	2133	683	5984	tRNACUA-37
B14	47-Cattle_ERR2019374_scaffold_986541 72.fa	TTCTCCGTCGTCAAGAGGCTTAAGACAGCAGTCTCTAAAACTGCCACTCCTTGGTTCGAATCCAAGCGGAGAAACCA	2280	645	6688	tRNACUA-38
B15	48-Cattle_ERR2019375_scaffold_236249.fa	AGACCCTTAGTTGAATGGCTTACAACAGCTGACTCTAAATCAGTAAGTGGGACTGACCCCGCGGGTGAAGGTTCGAATCCTTCAGGGTCTGCCA	37693	787	6400	tRNACUA-39
B16	49-Cattle_ERR2019376_scaffold_1215483.fa	ACCCCCGTCGTATAATGGTCAGTATAGGAGGCTCTAACCCTCTTGGTCTTGGTTCGATTCCGAAGCGGGGGCGCCA	59055	5079	5470	tRNACUA-40
B17	50-Cattle_ERR2019376_scaffold_18372.fa	GGGGAGTGATGTAATGGTCAACATACGACTCTCTAAAAGTCGGGCGTTCTGAGCGCGATTATCTCGGTTCGAATCCGAGCTCCCCCGCCA	46048	643	6557	tRNACUA-41
B18	51-Cattle_ERR2019377_scaffold_1186659.fa	CGCCCTTTCGACAAGCGGTCTAAGTCAGTTGACTCTAAATCAACAGTCCTGGGTTCGAATCCCAGAAGGGTGGCCA	9241	637	6280	tRNACUA-42
B19	53-Cattle_ERR2019381_scaffold_37261.fa	TTCTCCGTAGCCAAGTGGTAAGGCAGGAGGCTCTAACCCTCTGTTCCTTTCAGTAGGCGAAGGTTCGAATCCTTCCGGAGAAACCA	2174	691	6301	tRNACUA-43
B20	54-Cattle_ERR2019381_scaffold_760851 11.fa	AGGAGCTTGGTGTAATGGCAGCACACCGGTCTCTAAAACCGGGACAGAGGTGTCCAAAGCCTCGGGTGCGGGTTCGAGTCCTGCAGCTCCTGCCA	56217	2810	5083	tRNACUA-44
B21	56-Cattle_ERR2019383_scaffold_1659107.fa	TCCCCTATGGTGTAGCGGTAGCACGCGAGGCTCTAACCCTCGAGGTGTTGGTTCGACTCCGAACTGGGGGTGCCA	60228	1156	6527	tRNACUA-45
B22	57-Cattle_ERR2019383_scaffold_1659116.fa	TGCCCTATGGTGTAATGGTAGCACGGAGGACTCTAAATTCTCTAGTCTCAGTTCGAGTCTGAGTGGGGCGACCA	16888	695	6123	tRNACUA-46
B23	58-Cattle_ERR2019396_scaffold_971512.fa	TGACCTATGGCGTAACGGTAGCGCGGGAGGCTCTAACCCTCCGTCTGTCTGGGTTCGAATCCTAGTGGGTCAACCA	55619	1589	5332	tRNACUA-47
B24	59-Cattle_ERR2019401_scaffold_184521.fa	TTCTCCGTCGCCAAGAGGGCTTAAGGCACCGGTCTCTAAAACCGGCATTCCTCGGTTCGAATCCGAGCGGAGAAACCA	3702	754	6105	tRNACUA-48
C1	60-Cattle_ERR2019402_scaffold_680681.fa	TGCCCTATGATTGTAAAGGTAAGCAAACGACTCTCTAAAAGTTGGGGTCTAGGTTCGAGTCCTAGTGGGGCAACCA	2832	838	7315	tRNACUA-49
C2	62-Cattle_ERR2019412_scaffold_987789.fa	CCCGTGGTGTAATGGTAGCACAGGAGGCTCTAACCCTCTTGGTCAGCGTTCGAGTCGTTGCGGGAAGACCA	9691	795	5828	tRNACUA-50
C3	63-Cattle_ERR2019415_scaffold_304737.fa	TGCCCTATGGTGTAATGGTTAGCACAGCGGTCTCTAAAACCGTAGCCCTCTGAAGGCGTAAGTCTAGGTTCGAATCCTAGTGGGGCAACCA	66402	920	5534	tRNACUA-51
C4	65-Cattle_ERR2019415_scaffold_941508.fa	TGTCCTATAGTATAATGGTCAGTACAGGGGACTCTAAATCCTTTAGCCTGGGTTCGAATCCTAGTGGGACAACCA	3597	622	6041	tRNACUA-52
C5	66-FE-1_scaffold_25.fa	TCCCCTATGGCGTAACGGTAGCGCGGAGGGCTCTAACCCCTCGTCTGTCTGGGTTCGAATCCTAGTGGGGGTACCA	70768	2028	5820	tRNACUA-53
C6	68-FL-1_scaffold_38.fa	GGGGCGTAGCGTAACGGTAGCGCGGTTGACTCTAAATCAACTCTGAGTGGGTCCGATTCCCACCGCCCCCGCCA	73213	634	5650	tRNACUA-54
C7	69-FM_L-1_scaffold_13.fa	TACCCCATGGTGTAATGGTAGCACAGGAGATTCTAGCCCTCTTAGTCTGCGTTCGAGTCGTAGTGGGGTTACCA	26179	825	5661	tRNACUA-55
C8	71-GiantTortoise_AD_1_scaffold_57.fa	GGGGGTTGGTGTAACTGGCAACACGCGGGTCTCTAAAACCCGGGCCTTCTGAGGGCGTCATTCTGGGTTCAAATCCCAGGCCCCCCGCCA	66665	845	5728	tRNACUA-56
C9	72-H18_Tanzania_scaffold_0.fa	GAGGAATCGGCTAACGGCTAGGTCAAAAGACTCTAAATCTTTGGGCGTGGGTTCGACTCCCACTTCCTCTGCCA	40679	600	5958	tRNACUA-57
C10	73-H24_Tanzania_scaffold_6.fa	TGCCCTATGGTGTAACGGCTAGCACAGGAGGCTCTAACCCTCTTAGTCTGGGTTCGAATCCTGGTGGGGTAACCA	60260	1229	5880	tRNACUA-58
C11	74-H3_Tanzania_scaffold_15_1.fa	TGCCCTATGATTTGTAATGGTAGCAAGGGAGGCTCTAACCCTCCAAGTCTGGGTTCGAATCCTAGTGGGGCGACCA	3954	737	5937	tRNACUA-59
C12	75-HS_AP3_S145_scaffold_427710.fa	TCCCCGTTGGCCGAGCGGTCTAAGGCGCCTGACTCTAAATCAGTTATACCCTTTTGTTGGGGGCGACGCGGGTTCGAATCCTGCACGGGGTACCA	2960	724	6185	tRNACUA-60
C13	76-HS_AP3_S145_scaffold_435061.fa	TCTCTTATGGTGTAATGGTTAGCACAGAAGACTCTAAATCTTTTAGTCAGGGTTCGAATCCTTGTGAGAGAACCA	2148	668	6030	tRNACUA-61
C14	77-HS_AP3_S145_scaffold_527873.fa	CCCGCTTAGTATAACGGTAGTGCAGAGGATTCTAACCCCTCGAGTGTTGGTTCGACTCCAAACAGCGGGCGCCA	63349	2075	5752	tRNACUA-62
C15	78-HS_AP3_S145_sc_10243_Lak_complete_trimmed_start_adj_final.fa	TGCCCTATGATGTAATGGTTTAAGCATTCGAAACTCTAAATTTCGATGACTCAGTTCGAATCTGAGTGGGGCTACCA	39385	691	5466	tRNACUA-63
C16	79-IT3_Italy_scaffold_16.fa	TGCCCTATGGTGTAATGGTTAGCACAGGAGGCTCTAACCCTCTTAGTCTGCGTTCGAGTCGTAGTGGGGCTACCA	59648	1826	5384	tRNACUA-64
C17	80-IT5_Italy_scaffold_2 134.fa	TCCCTACTAGTACAAGTCAGTATATCTCTCTCTAAAGGAGAAGATTCTGGTTCAAGTCCAGAGTAGGGAACCA	2199	605	6107	tRNACUA-65
C18	81-IT5_Italy_scaffold_2 18.fa	TGCCCTATGGTGTAATGGTCAGCACAGATGACTCTAAATCATTTAGTCTGGGTTCGAATCCTAGTAGGGCAACCA	7824	668	6477	tRNACUA-66
C19	82-js4906-20-5_S4_scaffold_13.fa	CGGGGAATCGTTCAATGGCAGGACTCGAGGCTCTAACCCTCGTTATATTGGTTCGAATCCAGTTTCCCTGGCCA	4719	1195	5790	tRNACUA-67
C20	83-js4906-22-2_S9_scaffold_15.fa	GCGGTGTGGTGTAATGGTTTAGCATAGGAGGCTCTAACCCTCTTGATCTCAGTTCGACCCTGAGCGCCGCCGCCA	61189	3926	5373	tRNACUA-68
C21	84-js4906-22-3_S10_scaffold_41.fa	TCCCCTATGGCGTAACGGTAGCGCGGAGGGCTCTAACCCCTCGTCTGTCTGGGTTCAAATCCTAGTGGGGGTACCA	61900	1772	5798	tRNACUA-69
C22	85-js4906-23-2_S13_scaffold_20.fa	TGCCCTATGGTGTAATGGCTAGCACAGAAGTCTCTAAAACTTTTAGTCTGGGTTCGAATCCTAGTGGGGTAACCA	52360	3133	5652	tRNACUA-70
C23	86-js4906-23-3_S14_scaffold_14.fa	TCTCCTATGGTGTAATGGTTAGCACAGAAGACTCTAAATCTTTTAGCCAGGGTTCGAATCCTTGTGGGAGAACCA	2375	638	5295	tRNACUA-71
C24	87-js4906-23-3_S14_scaffold_31.fa	TCCGGCTTGGAGTAACGGTTAGCCCATCTGACTCTAAATCAGAAAGTCTCGGTTCGACTCCGAGAGCCGGTGCCA	63509	1221	5674	tRNACUA-72
D1	88-js4906-25-3_S22_scaffold_14.fa	AGGCCTGTGGTGTAACGGTAAGCATAGGAGGCTCTAACCCTCTTGATACTCGTTCGAGTCGAAGTCGGGCCTGCCA	63997	2849	6839	tRNACUA-73
D2	89-js4906-26-4_S27_scaffold_91.fa	GCCCCCGTAGTCTAATGCAGGACGCCAGTCTCTAAAACTGTTATTCCCTCTGAAGGGGTTGTCTGGGTTCAAGTCCCAGCGGGGGTACCA	63316	779	5434	tRNACUA-74
D3	90-js4906-26-5_S28_scaffold_82.fa	TCCCCTATGGCGTAAAGGTAGCGCGGAGGGCCCTAACCCCTCGTCAGTCTGGGTTCGAATCCTAGTGGGGGTACCA	59984	2413	5246	tRNACUA-75
D4	91-js4906-28-2_S33_scaffold_21.fa	TCCCCTATAGCGTAACGGTAGCGCGGAGGGCCCTAACCCCTCGTCTGTCTGGGTTCGAATCCTAGTGGGGGGACCA	10348	1074	6325	tRNACUA-76
D5	93-JS_AP1_S143_scaffold_223286.fa	GAGGGATAGCATAGCAGCAAATGCTCCGGTCTCTAAAACCGGCGAAGTGGGGGCAGCACCCACTCCCTCCCCA	2734	632	6382	tRNACUA-77
D6	94-JS_AP1_S143_scaffold_24016_curated_start_adj 66.fa	TGGGGATTAGTATAGTGGTCAGTACAGGAGTCTCTAAAACTCTTAGGCCGGGTTCGAGTCTCGGATCCCCAACCA	55495	621	5325	tRNACUA-78
D7	96-JS_AP4_S146_scaffold_135661.fa	TGCCCTATGGTGTAATGGTTAGCACAGCGGTCTCTAAAACCGCATGTTTCAGTTCGAATCTGAGTGGGGCGACCA	56085	864	6089	tRNACUA-79
D8	97-JS_AP4_S146_scaffold_408865.fa	TGGGGCGTAGCCAAGAGGAAAGGTAAGGCGGCTGACTCTAAATCAGCAGATTCCGCGGGTTCGAATCCTGCCGCCCTAACCA	2938	620	6373	tRNACUA-80
D9	98-JS_AP4_S146_scaffold_433782.fa	TGCCCTATGGTGTAGCGGTAGCACGGCAGGCTCTAACCCTGCAAGTCCGGGTTCGACTCGATGGTGGGGCGACCA	61701	3272	5844	tRNACUA-81
D10	99-JS_AP5_S147_scaffold_73416.fa	TGCCCTATGGTGTAACGGCTAGCACAGAAGGCTCTAACCCTTTTAGTCTGGGTTCGAATCCTAGTGGGGTAACCA	59050	2915	5275	tRNACUA-82
D11	100-JS_HA1_S131_scaffold_901283.fa	GGCCCTGTCGTTTAATGGTAAGACGCCAGTCTCTAAAACTGTTATTCCCTCTGCCGGGGTTATCTTGGTTCGAATCCAAGCGGGGCTACCA	15990	652	6000	tRNACUA-83
D12	101-JS_HA3_S133_scaffold_534305.fa	GCCCTTTCGTATAATGGTTATTACACCCGGCTCTAACCCGGAGGATGAGCGTTCGATTCGTTCAGGGGCCA	64665	1180	5761	tRNACUA-84
D13	102-JS_HB1_S134_Phage_AC_29_17_curated 12.fa	TGGGGCGTAGTACAATTGGTTAGTACGCCGGTCTCTAACACCGGGTCTGTTGTGGGTTCGAACCCCACCGCCCCAACCA	21916	632	5524	tRNACUA-85
D14	104-JS_HB1_S134_Phage_AC_29_17_curated 67.fa	TGTCCCATGGTGTAATGGCTAGCACGGCGGTCTCTAAAACCGTTTCTCTTTTGTTGAGGTAAGTTTGGGTTCGAATCCCAATGGGACTACCA	3519	600	5867	tRNACUA-86
D15	105-JS_HB1_S134_scaffold_565796.fa	GGTCCAGTGGAACAAAGGTAGTTCAGTCTGTCCCTAAAATAGACGCAAGCGGGTTCGAATCCTGTCTGGATCACCA	2078	678	5625	tRNACUA-87
D16	106-JS_HE1_S137_scaffold_331486.fa	TCCTCGTTAGCTTAATGCTAGAGCGCCAGACACTAACTCTGAGAGAATATCGGTTGGAATCCGATACGAGGAACCA	2509	542	5340	tRNACUA-88
D17	107-JS_HE2_S138_scaffold_134539.fa	AGCCCCATAGTGTAATGGCAACACAACAGACTCTAAATCTGCATAGACCCTCTGAAGGTCGAGTTCTAGGTTCGAATCCTAGTGGGGCTGCCA	59954	596	4791	tRNACUA-89
D18	108-JS_HE2_S138_scaffold_265266_1.fa	GGGGAGTCGTTTAACGGTAGGACAGGTGGCTCTAACCCATCATTTCTCGGTTCGAATCCGAGCTCCCCCGCCA	62559	901	5691	tRNACUA-90
D19	110-JS_HE2_S138_scaffold_375748.fa	TGTCCTATGTATGTAATGGTTAGCAGAGAGGTCTCTAAAACCTTTGGTCTTGGTTCGAGTCCAAGTAGGACAACCA	2527	706	6001	tRNACUA-91
D20	111-JS_HF1_S140_scaffold_125458.fa	GGGGTGTGGCGTAGTGGCTAGCGTAGGAGACTCTAAATCTCTAGGTCTGAGTTCGATTCTCAGCGCCCCTGCCA	61235	743	5149	tRNACUA-92
D21	113-JS_HF2_S141_scaffold_334604.fa	GGGGTGTGGTGTAACGGTCAGCACGGCAGACTCTAAATCTGTAGCCCTCTGAAGGCGTCAGTCAGGGTTCGAATCCCTGCACCCCCGCCA	53379	743	6138	tRNACUA-93
D22	114-JS_HF3_S142_scaffold_71588.fa	TGCCTGTTCGTTCAATGGTAGGACGGGTGGCTCTAACCCACCAGACGTTGGTTCGATTCCGAACACAGGCAGCCA	58241	2492	5285	tRNACUA-94
D23	115-JS_HF3_S142_scaffold_7665.fa	TGCCTCATAGTGTAATGGTTAGCACGTAGGACTCTAACTCCTCCGGTCTGAGTTCGAACCTCAGTGAGGCTACCA	55448	633	4867	tRNACUA-95
D24	117-L2_026_000M1_scaffold_35 129.fa	TCCCTACTAGTACAAGTCAGTATATCTCCCTCTAAAGGAGAAGATTCTGGTTCAAGTCCAGAGTGGGGAACCA	2694	696	6831	tRNACUA-96
E1	118-L2_026_000M1_scaffold_35 26.fa	TGCCCTATGGTGTAACGGTCAGCACAGATGACTCTAAATCATTTAGTCTGGGTTCGAATCCTAGTAGGGCAACCA	7550	818	6778	tRNACUA-97
E2	119-L2_038_000M1_scaffold_150.fa	TCCCCATTAGTATAATGCTATTGCGCCTTCCTCTAAAGAAGGAGATTCTGGTTCGAGTCCAGAATGGGGAACCA	2658	615	5715	tRNACUA-98
E3	120-L2_057_000M1_scaffold_83.fa	TGCCCTATGGTGTAGTGGTAGCACGAGAGGCTCTAACCCTCTAGGTCCGGGTTCGATTCGGTGGTAGGGCGACCA	61688	3653	5988	tRNACUA-99
E4	121-L3_079_000M1_scaffold_477.fa	GCCCTATGGTGTAACGGCTAGCACAGGAGGCTCTAACCCTCTTAGTCTGGGTTCGAATCCTAGTGGGGCTACCA	64656	1915	5499	tRNACUA-100
E5	122-L3_105_000M1_scaffold_116.fa	TGCCCCGTGGTGTAATGGTTAGCACGGCGGTCTCTAAAACCGTATCCCTCTGAAGGAGTAAGTCTGGGTTCGAACCCCAGCGGGGCTGCCA	59907	563	4892	tRNACUA-101
E6	123-L3_122_000M1_scaffold_37.fa	TCCCCATTAGTATAATGCCATTGCGCCTTCCTCTAAAGAAGGAGATTCTGGTTCAAACCCGGAGTGGGGAACCA	2880	634	5663	tRNACUA-102
E7	126-PHAGE-A2--js4906-20-3_S2_Complete_Phage_26_29_curated.fa	TGCCCTATGATGTAATGGTTTAAGTATTCGAAACTCTAACTTTCGCTGACTCAGTTCGAATCTGAGTGGGGCTACCA	2321	673	5564	tRNACUA-103
E8	127-PHAGE-A6--js4906-27-3_S30_scaffold_5_curated_closed_complete_prodigal-single.fa	TGCCTTGTAGTTTAATGGTAGAACGCCAGTCTCTAAAACTGTTATTCCCTTTGAAGGGGTTATCTTGGTTCGAATCCAAGCAGGGCAGCCA	66271	770	5476	tRNACUA-104
E9	128-pig_EL5596_F5_scaffold_126.fa	TGGGGCATGGTCGTAATAGCGTAACGGGTCTGTCTCTAAAACAGAAATTGTCGGTTCGAGTCCGGCTGCCCCAACCA	67261	714	5715	tRNACUA-105
E10	129-pig_EL5596_F5_scaffold_275.fa	TGCCCTATAGTATAATGGTAATACATTCGGCTCTAACCCGAAAATTGACTGTTCGAGCCAGTCTGGGGCTACCA	65762	1229	5486	tRNACUA-106
E11	130-pig_EL5599_F8_scaffold_1425.fa	TGCCCTATAGTATAATGGTAATACATTCGGCTCTAACCCGAAAATTGACTGTTCGAGCCAGTCTGGGGCGACCA	30042	766	5854	tRNACUA-107
E12	131-pig_ID_1851_F40_2_B1_scaffold_1589.fa	GCGGTTTCGTATAATGGCTAATACGGGCGGCTCTAACCCGCCAAATGTCGGTTCAATTCCGGACAGCCGCAGCCA	65376	1054	5784	tRNACUA-108
E13	132-pig_ID_1851_F40_2_scaffold_2 135.fa	TGGGGTGTATTCTAATGGTAAGAAAAGAGTCTCTAAAACCGTAGGAAGCACGGCTCTGACCCGTGATGTGTGGGTTCGAATCCCACCTCCCCAGCCA	2892	570	5566	tRNACUA-109
E14	133-pig_ID_1851_F40_2_scaffold_2 47.fa	GGGGTGTCGTTCAAAGGTTAGGACCGCGGTCTCTAAAATCGCAGATGTCAGTTCGATTCTGACCACCCCCGCCA	64765	1008	5563	tRNACUA-110
E15	134-pig_ID_2051_F75_scaffold_11.fa	TGGGGTGTAGCAGAATGGTACATGCTGGAGTCTCTAAAACTCTGTAATATGTGGGTTCGAGTCCCATGACCCCAACCA	54044	593	5211	tRNACUA-111
E16	135-pig_ID_2176_F64_scaffold_8.fa	TGCCCTTTGGTGTAACGGCTAGCACAGGAGGCTCTAACCCTCTTAGTCTGGGTTCGAATCCTAGAGGGGTAACCA	55889	1908	5682	tRNACUA-112
E17	136-pig_ID_2419_F67_scaffold_1281.fa	GCGGTTTCGTATAATGGCTAATACGGATGGCTCTAACCCATCAAATGTCGGTTCAATTCCGGACAGCCGCAGCCA	57949	809	5517	tRNACUA-113
E18	137-pig_ID_3640_F65_scaffold_1252.fa	TGCCCTATAGTGTAATGATTAGCACAATTAGCTCTAACCTAATAGGTCTGGGTTTGAATCCTAGTGGGGCGACCA	55283	1212	6371	tRNACUA-114
E19	138-scaffold_104394.fa	TGCCCTGTAGTATAAAGGTCATTACTTCGGTCTCTAAATCCGATTATCCCAGTTCGATTCTGGGCGGGGCTACCA	57817	667	5412	tRNACUA-115
E20	139-SRR1747018_scaffold_13.fa	TGAGGAGTAGCATAGCGGCAAATGCACTAGTCTCTAAAACTAGGTAAACAGGGTCGGCACCTGTCTCCTCTGCCA	63365	797	5798	tRNACUA-116
E21	141-SRR1747020_scaffold_58.fa	GGGGCGTCATTTAACGGTAAGATCTGACTCTCTAAAAGTCATGACCTGGGTTCGACTCCCAGCGCCCTCGCCA	63067	926	4802	tRNACUA-117
E22	142-SRR1747021_scaffold_40.fa	GGGGAGTAGCGCAATTGGAAGAGCGAACGACTCTAAATCGTTAGGTTGCGGGATCGTGGCCCGCCTCCCCCGCCA	64383	674	5872	tRNACUA-118
E23	143-SRR1747021_scaffold_43.fa	GGGGAATAGCATAACGGTAGTGCGGTGCTCTCTAAAAGCACTCTGTGTCGGTTCGAGCCCGACTTCCCCCGCCA	57015	628	5499	tRNACUA-119
E24	144-SRR1747023_scaffold_8.fa	TGGGGTGTGGTGTAAAGGTTTTAAGTCATAGGGGTCTCTAAAACCCTTGGTCTGAGTTCGAGTCTCAGCGCCCCAACCA	20636	672	5624	tRNACUA-120
F1	145-SRR1747024_scaffold_7.fa	TGAAGCGTGTTGTAATTTGGTAAGCAAAGTTGACTCTAAATCAATTAGTCCGGGTTCGAGTCCTGGCGCTTCAACCA	2944	780	6618	tRNACUA-121
F2	146-SRR1747025_scaffold_4.fa	CCGGCCTAGGGTAATGGTTAAGCTCGTCTGACTCTAAATCAGAAATGGTCTCAGTTCGATTCTGAGGGCCGGTGCCA	30064	684	5158	tRNACUA-122
F3	149-SRR1747029_scaffold_6.fa	GGCTCTGTGGTGTATGGTTGCACGGGTTGACTCTAAATCAATATAGCCTTCTGAGGGCGGCGGAGTGGGTTCGATTCCTACCAGGGCTTCCA	59220	858	5914	tRNACUA-123
F4	150-SRR1747032_scaffold_7.fa	CCGGCGTAGTGTAAAGGTTAATGCAGCTGGCTCTAACCCAGCGGATCCCCGTTCGAGTCGAGGGCGCCGGCGCCA	64209	6365	5237	tRNACUA-124
F5	151-SRR1747035_scaffold_3.fa	TGAGGAGTAGCATAGCGGCAAATGCACTAGTCTCTAAAACTAGGTAAACAGGGTCGGCACCTGTCTCCTCTGCCA	65726	750	5510	tRNACUA-125
F6	152-SRR1747039_scaffold_47.fa	TGCCCTATCGTATATTGACTATTACCTCTGTCTCTAAAACAGAAGAAGTGGGTTTGATTCCTACTAGGGCGACCA	22578	924	5586	tRNACUA-126
F7	154-SRR1747044_scaffold_37.fa	TGCCCCATAGTGTAATAGTTAGCACGTAGGTCTCTAAAACCTCTGGTCTCAGTGCAAGTCTGAGTGGGGCGACCA	12159	709	5376	tRNACUA-127
F8	155-SRR1747045_scaffold_26.fa	TGCCCATTTGCGTACTGGCTAGCGCGTCGGGCTCTAACCCCGAAGGAGTGGGATCGATACCTACATGGGCTACCA	64809	1189	5580	tRNACUA-128
F9	156-SRR1747046_scaffold_23.fa	TCCGGTGTAGCATAACGGTCAATGCAGGGAGCTCTAAACTCTCGGAACCTAGTTCGACTCTAGGCGCCGGTGCCA	65947	646	5287	tRNACUA-129
F10	157-SRR1747047_scaffold_5.fa	TGACCTTTCAGATAATGGTTAGTCTAGGTGGCTCTAACCCACCATGTCTCGGTTCGATTCCAGAGAAGGTCAGCCA	47798	1513	5447	tRNACUA-130
F11	158-SRR1747047_scaffold_8.fa	TCCGGCTTGGAGTAACGGTTAGCCCATCTGACTCTAAATCAGAAAGACTCGGTTCGATTCCGAGAGCCGGTGCCA	65344	1267	5287	tRNACUA-131
F12	161-SRR1747052_scaffold_7_prodigal-single.fa	CGTGGAGTGGTGTAACGGTTAGCACAGCGGTCTCTAAAACCGTATCCTTCTGAGGGAGTAAGATTGGGTTCGAATCCCAACTCCACAGCCA	64522	693	5358	tRNACUA-132
F13	162-SRR1747053_scaffold_18.fa	TCCCCTGTAGTATAAAGGAAATACATGAAGCTCTAACCTTCAAATTGCCCGTTCGAGTCGAGGCCGGGGGGACCA	6737	967	6651	tRNACUA-133
F14	163-SRR1747054_scaffold_15.fa	TCCGGCTTGGAGTAACGGTTAGCCCATCTGACTCTAAATCAGAAAGACTCGGTTCGATTCCGAGAGCCGGTGCCA	62714	1192	5136	tRNACUA-134
F15	167-SRR1747060_scaffold_5.fa	TGGGGATTTGCTTAACGGTTAAAGCAGTGGTCTCTAAAACCACCAGAGCCCATCCCTCTGACGGATGGTGTGAGAGTTCGAGTCTCTCATCCCCAACCA	47492	637	5316	tRNACUA-135
F16	168-SRR1747062_scaffold_47.fa	TCCCCTGTAGTGTAATGGTAACACCTGAAGCTCTAACCTTCAAATTGCCCGTTCGAGTCGAGGCCGGGGGGACCA	10426	901	4587	tRNACUA-136
F17	170-SRR1747063_scaffold_2.fa	TGAAGCGTGTTGTAATTGGTAAGCAAAGTTGACTCTAAATCAATTAGTCCGGGTTCGAGTCCTGGCGCTTCAACCA	3135	576	5899	tRNACUA-137
F18	171-SRR1747064_scaffold_16.fa	GAGGAGTCGTTGATTGGTAAGACTGGACTCTCTAAAAGTCCGAAAGTGGGTTCGATTCCCACCTCCTCCGCCA	36197	783	5237	tRNACUA-138
F19	172-SRR1747065_scaffold_11.fa	TGCCCTGTAGTGAAATGGTATCACGGCGGTCTCTAAAACCGTTTTCCCTTTGAAGGAGTAGTTCTGGGTTCGAATCCCAGCAGGGCTGCCA	66567	1208	5595	tRNACUA-139
F20	173-SRR1747065_scaffold_18 106.fa	GCCGGGGTCGTTCAATCGGCAGGACCGGGGATTCTAAATCCCTATATTAGAGTTCAAATCTCTACCCCGGAGCCA	2637	588	5422	tRNACUA-140
F21	175-SRR1747065_scaffold_33.fa	TAGGGTATGGCGTAATCGGCAGCGCAGGAGACTCTAAATCTCTTAGTCTAGGTTCGAGTCCTAGTACCCTAACCA	59379	866	5609	tRNACUA-141
F22	176-term6_stool_scaffold_62.fa	TGGGGCGTGGTATAATTGGTAGTACCGGAGATTCTAAACCTCTGTGATGTGCGGGTTCGAGCCCTGCCGCCCCAACCA	14273	791	5621	tRNACUA-142
F23	177-WL-1_scaffold_34.fa	CCCCCGTGGCGTAACGATAGCGCGAAGAGCTCTAACCTCTTGTCAGTCTCGGTTTGAATCCGGGCGGGGGCCCA	2219	654	5678	tRNACUA-143
F24	178-WM-2_scaffold_7.fa	TGCCCTATGGTGTAATGGTTAGCACATGGGACTCTAAATCCCTTGGTCTGGGTTCAAATCCTAGTGGGGCGACCA	14961	624	5831	tRNACUA-144
G1	180-WM-2_scaffold_79.fa	GCGGGCTGGTGAAATGGTAGCCACGGCGCTCTCTAAAAGCGTTTTTTTCTGAGTTCAAGTCTCAGGCCCGCCCCA	17958	751	5905	tRNACUA-145
G2	181-aot2015-HCO74_SRR1761675_Peru_scaffold_5.fa	TGCCCTATGGTGTACCGCCTGTGCACAACTGTCTCTAAAACAGTAGGTCTCCGATGGACACGGAGTGGGGCTACCA	60062	834	5810	tRNACUA-146
G3	191-Cattle_ERR2019372_scaffold_807595.fa	AGCCCGTAGGTGTGCGGCTGCACAGGCGGTCTCTAAAATCGCAGCCTCTGAAGCGAACGGACTGGGTTCGACTCCCAGGCGGGCTGCCA	54373	613	5605	tRNACUA-147
G4	200-Cattle_ERR2019383_scaffold_1237313.fa	GGCCCGTAGGTGTGCGGCTGCACAGGGGGTCTCTAAAACCCCAGCCTCTGAAGCGAACGGACTGGGTTCGACTCCCAGGCGGGCTGCCA	57128	635	5455	tRNACUA-148
G5	201-Cattle_ERR2019385_scaffold_165249.fa	TTCGGTGTGGTGTATGATGCTAACACAGTGGGCTCTAACCCCGCAGTAACTGGAGCGAACCGGTCGCCGGGACCA	62196	633	5978	tRNACUA-149
G6	202-Cattle_ERR2019408_scaffold_17433.fa	TGGGGTGTGGTGTAGCAGCTCTGCACATCTGTCTCTAAAACAGAAGGTCTCCGGTCGGCACGGGGCACCCCGACCA	63750	826	5752	tRNACUA-150
G7	205-HS_AP3_S145_scaffold_186886.fa	GGGGTGGTCTTATAAAGGAATTAAACCAGTCTCTAAAACTGGGAATGCGGTGTCGGGATCCGTCCACTCCA	13333	608	5816	tRNACUA-151
G8	208-JS_AP1_S143_scaffold_24016_curated_start_adj.fa	TGCCCTATGATGTAATGGTTTAAGCATTCTAAACTCTAAATTTCGTTGACTCAGTTCGAATCTGAGTGGGTCTACCA	2109	602	5636	tRNACUA-152
G9	215-JS_HA1_S131_scaffold_412568.fa	TGTCCTGTGGTGCATGATCGTAACACAGCTCTCTCTAAAAGAGCGGAAATCAGCCAGAACTGATCGGGACAGCCA	13559	663	5800	tRNACUA-153
G10	218-JS_HE2_S138_scaffold_9600.fa	TGTCCTCTCGGATATGATTGTAGTCCACAAGTCTCTAAAACTTGGGGAGCCAGACGGGTCTGGCGGGGACAGCCA	52519	820	5648	tRNACUA-154
G11	221-L3_058_000M1_scaffold_129.fa	CGGCGCGTGATGTACGATTGCATGGACTGTCTCTAAAACAGTGTGGCCTCTGAAGCCGACCGGGTGGGTTTGACTCCTACCGCGCCGACCA	10163	595	5370	tRNACUA-155
G12	222-PHAGE-A6--js4906-27-3_S30_scaffold_5_curated_closed_complete_prodigal-single.fa	TGGGGATTAGCATACCAGCAAATGCGCCTGGCTCTAACCCAGGATATGTGGGGGCAGCACCTACATCCCTAGCCA	63431	1598	5290	tRNACUA-156
G13	223-pig_F39_scaffold_16.fa	CAGGGCGTCGTCTAAAACCGTAAGATGCCCGGCTCTAACCCGGGAGATGAGAGACGGTACACTCTCCGCCCTCGCCA	65776	1634	5084	tRNACUA-157
G14	225-pig_ID_3640_F65_scaffold_20.fa	TGCCCATTTGCGTAACAGCTAGCGCGTCGGGCTCTAACCCCGAAGGAGTGGGGGCAGCACCTACATGGGCTACCA	61959	1348	5591	tRNACUA-158
G15	227-SRR1747022_scaffold_143.fa	TGGGGTGTGGTGTAATAGTAGCACTTGACTCTCTAAAAGTCTAGGACTGAGGGCGGAACTCAGCACCCCTGCCA	61407	735	5084	tRNACUA-159
G16	230-SRR1747047_scaffold_438.fa	CGCCCCCTGATGTAATTGCTAGCATATTTGGAGCTAACCCAAAAAGTGACAGTTGAAATCTGTCGGGGGAGACCA	2138	676	5414	tRNACUA-160
G17	232-SRR1747065_scaffold_55.fa	TGGGGTGTGGTGTAATAGTAGCACTTGACTCTCTAAAAGTCTAGGACTGAGGGCGGAACTCAGCACCCCTGCCA	62236	761	5219	tRNACUA-161
G18	233-STL6-S73_scaffold_50.fa	TGCCCTATGGTGTACCGCCTGTGCACAACTGTCCCTAAAACAGTAGGTCTCCGATGGACACGGAGTGGGGCTACCA	23056	639	5839	tRNACUA-162
G19	TAG-M.jannaschii	ccggcggtagttcagcagggcagaacggcggactctaaatccgcatggcaggggttcaaatcccctccgccggacca	27894	670	2801
G20	TAG-M.barkeri	ggaaacctgatcatgtagatcgaatggactctaaatccgttcagccgggttagattcccggggtttccgcca	27345	600	4475
G21	TAG-M.alvus	gggggacggtccggcgaccagcgggtctctaaaacctagccagcggggttcgacgccccggtctctcgcca	49099	1788	3107
G22	TAG-IntA17VC10	GGcGaacTGGTCCGGGACCACCAGGCCTCTAAAGCCACGGttAGCCGGGTTCAACTCCCGGGttCgTCGCCA	43447	501	2988
G23	11-aot2015-SM40_SRR1761717_Peru_trim_clean_trim_clean_scaffold_14 145.fa	TGCTTTATAGTATAATGGTTAGTATAAGTAGTTTTTAAAATTATTAGACTGTGGTTCAAGTCCACATTAAGCTTCCA	2430	601	5535	tRNAUUA-1
G24	21-C1--CH_A02_001D1_final 93.fa	GCTCTATTAGCTAAGCGGTACAGCAGGAAACTTTAAACTTCCAGATCACGGGTTCGATCCCTGTATAGAGCACCA	2508	783	5647	tRNAUUA-2
H1	67-FL-1_scaffold_16.fa	TGGCCTATGGTGTAACGGTAGCACAGAGGATTCTAGCCCCTTTAGTCTGAGTTCGAATCTTAGTGGGCCAACCA	5100	745	5632	tRNAUUA-3
H2	95-JS_AP1_S143_scaffold_24016_curated_start_adj 97.fa	GCTCTATTAGCTAAGCGGTACAGCAGGATACTTTAAACTTCCAGATCACGGGTTCGAACCCTGTATAGAGCACCA	2352	578	5626	tRNAUUA-4
H3	103-JS_HB1_S134_Phage_AC_29_17_curated 36.fa	GGTCTATTAGCTAAGTGGTTAAAGCTGTTGCCTTTAAAACAACGGATCGCGGGTTCGAATCCTGCATAGACCGCCA	2191	707	5938	tRNAUUA-5
H4	124-LAK-phage_B10--M12_SRR1747042_26_21_curated.fa	GCATGATTAGCTAAGTGGTACAGCAGGAAACTTTAAACTTCCAGATCACGGGTTCGATCCCTGTATCATGCACCA	2177	1259	5575	tRNAUUA-6
H5	125-PHAGE-A1--js4906-22-4_S11_scaffold_2_curated_complete.fa	GCTCTATTAGCTAAGCGGTACAGCAGGAAATTTTAAACTTCCAGATCACGGGTTCGATCCCTGTATAGAGCACCA	2163	969	5510	tRNAUUA-7
H6	159-SRR1747048_scaffold_38.fa	ACAGAAATAGTTTAATTGATAAAACATACGTTAAGTAAATGTTGGTTTGAATCCAACTTTCTGTACCA	2239	642	6055	tRNAUUA-8
H7	174-SRR1747065_scaffold_18 179.fa	TCCAAAGTAGTCAAATGGATAAGACATTAGAGTTAATTCTAAAAATCGTGGTTCAAATCCGCGCTTCGGACCCA	2229	683	5564	tRNAUUA-9
H8	183-aot2015-SM39_SRR1761716_Peru_trim_clean_trim_clean_scaffold_14.fa	TCCGTGGTCGAATAACTGGATAATTCATCAGAGTTAATTCTGAAAATAAGGATTCAAATTCCTTCCTTGGAGCCA	2263	596	5964	tRNAUUA-10
H9	186-Cattle_ERR2019356_scaffold_1348925 42.fa	GTCATAATAGTTTAATAAAAGAACGCCGTTTATCGGAAATGTGAGTGAAAATCTCGCTTATGGCTCCA	2292	623	5842	tRNAUUA-11
H10	187-Cattle_ERR2019356_scaffold_1348925 44.fa	AGATTGAATAGTTCAAAATCGGTATAGAACACTTAATATTATATTAAGAGGTTAGAAGATTCAACTCCTTCTCAGTCTACCA	2377	618	5836	tRNAUUA-12
H11	197-Cattle_ERR2019375_scaffold_493821 32.fa	AGATTGAATAGTTCAAAATCGGTATAGAACACTTAATATTATATTAAGAGGTTAGAAGGTTCAACTCCTTCTTAGTCTACCA	2428	635	5962	tRNAUUA-13
H12	199-Cattle_ERR2019380_scaffold_1591051.fa	GGATGGTTCAGTAAGAGGATTGCGCAAAGCCTTTAAACAGAACGAGAGAGTCGTCTACCTTTATAAGGAGGAGCTTATCGGCAACACGGGTTCGAATCCCGTACCATCCA	2686	576	5859	tRNAUUA-14
H13	204-H18_Tanzania_scaffold_0.fa	GCTTCTGTTGATAAGGAAGGTAAATTTGCTTCCTTTAACGGAGCAACCATGGCTAATCTTGTTGAAGCTCCA	2171	626	5604	tRNAUUA-15
H14	211-JS_AP4_S146_scaffold_135661 9.fa	AGACTATTCCTCTAACGGTTAGGAGCTACGTGTTATACGTAGGAACCTGGGTTCGACTCCCAGATAGTCTCCCA	2207	636	5733	tRNAUUA-16
H15	219-JS_HF3_S142_scaffold_205978 35.fa	GGGTATCGTGGTGCAATAGTATGACACAACATCCATTAGCAGATGTGCTGCTCTGATCAAGTAGTGTGTAGGTGCAAGTCCTACCGTGCCCACCA	2174	579	5445	tRNAUUA-17
H16	226-SRR1747021_scaffold_22.fa	GCGAATGTAGCTCAGCGGCAGAGCATCGCCCTTTATCTGGTTCGATTAATGAAAGTCACTAAACTTATTTTAGTTATGTTAGTTCAAGTCTAACACCAGATTCCATAAGGCGAGGGTCGAGGGATCAGCACCCTCCATTCGCACCA	2413	556	5343	tRNAUUA-18
H17	228-SRR1747023_scaffold_8.fa	GGTCTAAATAAATAATTAAATATTCTTATTTAATTAGGATTATCTGAGAGTTCAAGTCTCTCTTAGACCTCCA	2180	674	6248	tRNAUUA-19
H18	231-SRR1747056_scaffold_19.fa	GCCGTCATAGCATTTTCGGATCAATGCGTTTGATTTAATCAGAAGATAACCAGGTTCGACTCCTGGGACGGTGCCA	2153	568	5518	tRNAUUA-20
H19	TAA-M.jannaschii	ccggcggtagttcagcagggcagaacggcggactttaaatccgcatggcaggggttcaaatcccctccgccggacca	5309	17847	2377
H20	TAA-M.barkeri	ggaaacctgatcatgtagatcgaatggactttaaatccgttcagccgggttagattcccggggtttccgcca	1585	6024	4401
H21	TAA-M.alvus	gggggacggtccggcgaccagcgggtctttaaaacctagccagcggggttcgacgccccggtctctcgcca	4278	44473	2188
H22	TAA-IntA17VC10	GGcGaacTGGTCCGGGACCACCAGGCCTttAAAGCCACGGttAGCCGGGTTCAACTCCCGGGttCgTCGCCA	1029	2818	2676
H23	16-baboon_AMB_014_scaffold_17184.fa	ACGTCCTTAGTGTAATGGTAGCACAGCGGTCTTCAAAACCGTAAAGATAAGCCTCCAAAACTTATGGTGAGGGTTCGAGTCCTTCAGGACGTGCCA	2020	579	51828	tRNAUCA-1
H24	22-Cattle_ERR2019356_scaffold_1348925 168.fa	GCGGAGATAGTTTAGTGGGAAAATGCCTCTTCACAAGGAGTCTGCGGTTCAAATCCGCATCTCCGCCCCA	2068	588	5854	tRNAUCA-2
I1	23-Cattle_ERR2019356_scaffold_1348925 8.fa	AGGGGCTTAGTGTAATGGTAGCACAGCGGTCTTCAAAACCGTAAAGACGGGTCTCCAAAACTCGGGGTGTGGGTTCGAATCCTACAGCCCCTGCCA	2486	735	58947	tRNAUCA-3
I2	29-Cattle_ERR2019366_scaffold_1317679.fa	AGGGGTGTGGCCGAGTGGTTCAAGGCAGCAGACTTCAAATCTGTCGTGTTGGCGTCCAAAACCAATGCCGTGGGTTCGAATCCTACCACCCTTGCCA	2437	538	27497	tRNAUCA-4
I3	33-Cattle_ERR2019371_scaffold_1601187.fa	ACGCCTCTAGTGTAACGGTAGCACACGGGTCTTCAAAACCCGGGTAACGGTCTCCAAAACCGTGGGTGTGGGTTCGAATCCTACGGGGCGTGCCA	2019	603	55739	tRNAUCA-5
I4	52-Cattle_ERR2019380_scaffold_916976.fa	AGGGGCTTAGTGTAATGGTAGCACAGCGGTCTTCAAAACCGTAAAGACGGGTCTCCAAAACCCGGGGTGTGGGTTCGAATCCTACAGCCCCTGCCA	2082	697	53587	tRNAUCA-6
I5	55-Cattle_ERR2019381_scaffold_760851 176.fa	TTCCAATTAGTGTAGTGGCAGCACCCTGCTCATCAAGAGCGGGAGCCTAGGTTCGATTCCTAGATTGGATATTACCA	2376	740	5938	tRNAUCA-7
I6	61-Cattle_ERR2019403_scaffold_427773.fa	AGGAGCTTAGTGTAATGGTAGCACAGCGGTCTTCAAAACCGTAAAGACGGGTCTCCAAAACTCGGGGTGTGGGTTCAAATCCTACAGCTCCTGCCA	2390	588	50315	tRNAUCA-8
I7	64-Cattle_ERR2019415_scaffold_672943.fa	AGGGCATTGGCGTAATGGTAGCGCGCGGGCCTTCAAAGCCTTGTAGTGGTGTCCAAAGCCACAGGTGCGGGTTCGATTCCTGCATGCCCTGCCA	1960	474	41296	tRNAUCA-9
I8	70-GiantTortoise_AD_1_scaffold_344.fa	AGGGGCTTAGTGTAAAGGCAGCACAGTGGTCTTCAAAACCATAGAGTGGGGTCTCCAAAACTCCAGGTGTGGGTTCGAATCCTGCAGCCCCTGCCA	1979	677	53735	tRNAUCA-10
I9	92-JS_AP1_S143_scaffold_136784.fa	CCTGGAGTAGCGCAATTGGAAGAGCCGCGGTCTTCAAAACCGAGAGTTGTGAGTTCGAGTCTTACCTCCAGGGCCA	2430	589	6236	tRNAUCA-11
I10	109-JS_HE2_S138_scaffold_282274.fa	ATAGGTTTAGTTCAATGGTAGAGCAACAGTCTTCAAAACTGTTAATGTTGGTTCAAATCCTTCAACCTATGCCA	2231	593	28797	tRNAUCA-12
I11	112-JS_HF2_S141_scaffold_159238.fa	ACCTCCGTCGTCCAACGGCTAGGACTACGGTCTTCAAAACCGTTTATCAGGGTTCGAATCCTTGCGGAGGTACCA	2690	533	6052	tRNAUCA-13
I12	140-SRR1747018_scaffold_51.fa	GCGTCCTTGGTGTAAAGGTAGCACACCAGTCTTCAAAACTGGGATGATAGTCTCCAAAACTATTGGTGTGGGTTCGAGTCCTACAGGGCGTGCCA	1993	513	48745	tRNAUCA-14
I13	147-SRR1747025_scaffold_8.fa	ACCCTCGTAGTTTAATGCTTAGAACTGGGGACTTCAAATCCTTAAGTGCCTGTTGGATTCGGGCCGAGGGTGCCA	2398	704	8520	tRNAUCA-15
I14	148-SRR1747029_scaffold_20.fa	ACGTCCTTAGTGTAATGGTAGCACAGCGCTCTTCAAAAGCGTAGATGTGAGCGTCCAAAACTCACGGTGAGGGTTCGAATCCTTCAGGACGTGCCA	1900	492	33990	tRNAUCA-16
I15	153-SRR1747041_scaffold_10.fa	GCGCCCTTGGTGTAAAGGTAGCACAGCGGTCTTCAAAACCGTCAAGCGCTAGCGTCCAAAACTAGCGGTAAGGGTTCGAGTCCTTTAGGGCGTGCCA	2283	544	42369	tRNAUCA-17
I16	160-SRR1747052_scaffold_18.fa	AGGTTCTTGATGTAATGGTAGCATAGCGGTCCTCAAAACCGAATGTAAGAGTTCAAATCTTTTAGAGCCTGCCA	1893	513	50795	tRNAUCA-18
I17	164-SRR1747055_scaffold_3.fa	GGGGTTTTGGTGTAATGGTAGCACAATTGACTTCAAATCAATTAGTTAGAGTTCGAGCCTTTAAAACCCCGCCA	2222	573	11695	tRNAUCA-19
I18	165-SRR1747055_scaffold_7.fa	GTACCGCTCGCCTATTGGTATGGCCCTGGTCTTCAAAACCAAGAGTTGGTGGGGTCCAAACTCACCAAGCAGAGTTCGATTCTTTGGCGGTACGCCA	2196	624	26699	tRNAUCA-20
I19	166-SRR1747058_scaffold_7.fa	GGACATTTAGTTTAATGGTTAAAAAACAAAGATCTTCAAAATCTTAGATAACTGTTCGATTCGGTTAATGTCCGCCA	2127	647	6993	tRNAUCA-21
I20	179-WM-2_scaffold_73.fa	CGGTTTGTAGCATAATTGGTTAATGCAATAGTCTTCAAAACTATCAGATCGGGATTCGACTTCTCGCAAACCGGCCA	2287	565	10500	tRNAUCA-22
I21	182-aot2015-SM02_SRR1761699_Peru_trim_clean_trim_clean_scaffold_10_curated_closed_complete_start-adj_prodigal-single.fa	GCAAATCATTTACTGGTTAAGAATTTAGTCTTCAAAACTGAAAACGAATGGGTTCGAATCCCTATTGCGCCA	2165	678	5437	tRNAUCA-23
I22	184-baboon_AMB_018_scaffold_145750.fa	GGGCTATTAGTTAACGTTGATTATAACATCTGTCTTCAAAACAGAGATACCCTGATTGTCGCGGGGATAGCCCGCCA	2586	638	8786	tRNAUCA-24
I23	190-Cattle_ERR2019371_scaffold_1601187.fa	GTAAGGTAAGAATGAGATTTCTAATATATCAATATGGTCTAGGACGCGAGTTCGATTCTCGCCAGGTCCACCA	2312	591	5545	tRNAUCA-25
I24	206-HS_AP3_S145_scaffold_43365.fa	AGGCGGCGTTACCTGTGCGGCTAACAGGAGCGGTCTTCAAAACCGCCGGTCCCCCTCCACAAGGGCCCTTGGGGTTCGACACCTCCGCCGCTTGCCA	2052	519	48431	tRNAUCA-26
J1	209-JS_AP1_S143_scaffold_9509.fa	GGGCTATTAGTTAACGTTGCTTATAACTTCTGTCTTCAAAACAGAAATACCCTGATGGTCGCGGGGATAGCCCGCCA	2944	834	9526	tRNAUCA-27
J2	210-JS_AP4_S146_scaffold_135661 4.fa	GCTCCTATAGCTCAATTGAATAGAGCAACAGCCTTCATACAGTGTAATAAGCTGCAAATAATTTCAACTAAGTAAGGGTTCGACTCCGTTACTTAGTACTAAGCTGTGGGTTTCCAGTTTGAATCTGGATGGGAGCACCA	2777	622	5491	tRNAUCA-28
J3	213-JS_AP4_S146_scaffold_402120 38.fa	TCCCTCGTCATATAAAAGTTAATATGTCAGTCTTCAAAACTGAACATCGGGTGGCAGGATCTCGCGAGGGAGCCA	2234	610	5707	tRNAUCA-29
J4	214-JS_AP4_S146_scaffold_402120 51.fa	AGAAGAGTAGATAACTCAGTTTAATTTCAGTTCAACCATTCATTTAGAGTTATTGATATTGGGTAATGTTGGTTCGATTCCAATCTCTTCTTCCA	2167	653	5745	tRNAUCA-30
J5	229-SRR1747037_scaffold_7.fa	GGCTCCTTAGCTCAGCTGGATAGAGCAACAGCCTTCATAGTGATAATAACACTTAAAAATTGCGTGTAAAAGGTTAATATAGGTTCGATTCCTATTACATGCCTAAGCTGTGGGTCGAAAGTTCAAATCTTTCAGGAGTCACCA	2449	603	5851	tRNAUCA-31
J6	TGA-M.jannaschii	ccggcggtagttcagcagggcagaacggcggacttcaaatccgcatggcaggggttcaaatcccctccgccggacca	2055	639	5009
J7	TGA-M.barkeri	ggaaacctgatcatgtagatcgaatggacttcaaatccgttcagccgggttagattcccggggtttccgcca	1741	601	12848
J8	TGA-M.alvus	gggggacggtccggcgaccagcgggtcttcaaaacctagccagcggggttcgacgccccggtctctcgcca	1247	500	52066
J9	TGA-IntA17VC10	GGcGaacTGGTCCGGGACCACCAGGCCTtcAAAGCCACGGttAGCCGGGTTCAACTCCCGGGttCgTCGCCA	1176	552	3070
J10	No tRNA Control		2182	625	5403
J11	WT sfGFP Control		65658	67159	69124
